# Streamlining remote nanopore data access with *slow5curl*

**DOI:** 10.1101/2023.11.28.569128

**Authors:** Bonson Wong, James M. Ferguson, Hasindu Gamaarachchi, Ira W. Deveson

## Abstract

As adoption of nanopore sequencing technology continues to advance, the need to maintain large volumes of raw current signal data for reanalysis with updated algorithms is a growing challenge. Here we introduce *slow5curl*, a software package designed to streamline nanopore data sharing, accessibility and reanalysis. *Slow5curl* allows a user to fetch a specified read or group of reads from a raw nanopore dataset stored on a remote server, such as a public data repository, without downloading the entire file. *Slow5curl* uses an index to quickly fetch specific reads from a large dataset in SLOW5/BLOW5 format and highly parallelised data access requests to maximise download speeds. Using all public nanopore data from the Human Pangenome Reference Consortium (>22 TB), we demonstrate how *slow5curl* can be used to quickly fetch and reanalyse signal reads corresponding to a set of target genes from each individual in large cohort dataset (*n* = 91), minimising the time, egress costs, and local storage requirements for their reanalysis. We provide *slow5curl* as a free, open-source package that will reduce frictions in data sharing for the nanopore community: https://github.com/BonsonW/slow5curl
