## Supplementary Table 3 for "Streamlining remote nanopore data access with *slow5curl*"

### Sheet: Sheet1
Genome	FAST5 tarball size (GB)	BLOW5 size (GB)	Space saving %	No. reads	Extracted BLOW5 size (GB)	Extracted No. Reads	samtools fetch time (s)	slow5curl fetch time (s)	basecall time (s)
HG00735_1	322	229	28.882	970703	1.29288	2964	28.17	17.51	189.31
HG00735_3	448	314	29.9107	1461840	1.64903	4396	25.77	22.9	231.8
HG00735_5	335	238	28.9552	1113905	1.2073	3424	26.98	17.87	170.39
HG00438_1	487	341	29.9795	1689007	1.64411	5059	31.24	25.7	222.8
HG00438_3	450	325	27.7778	1487711	1.67564	4400	32.4	20.84	233.25
HG00438_5	551	388	29.5826	1716121	2.08311	5221	33.53	24.78	284.23
HG00621_1	576	409	28.9931	1517627	2.35303	4890	37.97	27.68	322.43
HG00621_3	241	174	27.8008	702711	0.917641	2034	23.53	13.44	129.13
HG00621_5	321	232	27.7259	889955	1.21718	2757	26.15	16.87	171.87
HG00673_1	437	312	28.6041	1361332	1.63881	4103	29.04	22.12	223.89
HG00673_3	454	325	28.4141	1875969	1.52279	5212	30.15	21.06	204.52
HG00673_5	351	249	29.0598	1173849	1.28962	3557	30.36	17.67	181.48
HG00741_1	501	363	27.5449	1478970	1.96613	4653	31.96	27.38	283.93
HG00741_3	577	413	28.4229	1868901	2.21621	5641	37.53	25.73	295.49
HG00741_5	488	344	29.5082	1484047	2.00097	4697	32.29	22.93	268.4
HG01071_1	395	285	27.8481	1200815	1.66665	3687	30.13	20.33	242.16
HG01071_3	557	394	29.2639	1959255	2.14518	5703	36.76	27.72	283.32
HG01071_5	504	360	28.5714	1548723	1.89608	4737	32.53	22.99	250.95
HG01106_1	493	347	29.6146	1589757	1.71984	4397	31.25	21.21	226.27
HG01106_3	624	435	30.2885	1971792	2.32214	5812	37.69	28.54	311.27
HG01106_5	474	334	29.5359	1839676	1.53984	5236	29.98	21.26	207.34
HG01123_1	323	225	30.3406	1134198	1.05736	3233	24.28	16.06	146.74
HG01123_3	304	211	30.5921	1029606	1.15929	3122	25.36	16.05	165.78
HG01123_5	303	210	30.6931	838309	1.18864	2648	23.83	15.86	173.66
HG01175_1	574	400	30.3136	1485090	2.28544	4773	36	25.61	320.49
HG01175_3	600	425	29.1667	1760303	2.26739	5332	35.61	26.52	305.25
HG01175_5	463	337	27.2138	1757544	1.62326	5053	30.09	25.58	216.4
HG01258_1	242	170	29.7521	562241	1.05109	1803	22.69	13.42	151.52
HG01258_3	228	162	28.9474	548937	0.996777	1853	21.94	13.47	141.68
HG01258_5	313	219	30.0319	896229	1.25955	2642	26.86	15.98	176.02
HG01358_1	111	76	31.5315	443523	0.359051	1294	17.85	9.19	53.1
HG01358_3	356	248	30.3371	1066474	1.37019	3347	27.44	17.45	199.19
HG01358_5	96	66	31.25	390351	0.296963	1077	18.29	7.74	44.84
HG01361_1	561	393	29.9465	1634811	2.06033	5144	33.65	25	279.84
HG01361_3	518	363	29.9228	2016029	1.77486	5564	33.45	23.55	224.74
HG01361_5	156	109	30.1282	494570	0.588245	1526	19.89	10.91	80.95
HG01891_2	289	203	29.7578	869405	1.05971	2544	24.42	13.77	143.13
HG01891_3	460	323	29.7826	1364710	1.91359	4094	32.39	20.38	263.76
HG01891_4	625	435	30.4	2087994	2.37014	6081	39.82	28.2	314.69
HG01928_1	92	64	30.4348	237167	0.428314	816	19.28	8.21	61.25
HG01928_3	244	170	30.3279	875193	0.845001	2402	23.7	14	114.61
HG01928_5	634	451	28.8644	1494650	2.33908	4654	36.95	26.54	317.38
HG01952_1	414	290	29.9517	1444179	1.5278	4177	30.38	22.68	206.87
HG01952_3	182	127	30.2198	568377	0.694256	1648	23.67	12.02	96.49
HG01952_5	561	406	27.6292	1796893	2.21792	5389	38.39	26.71	294.46
HG01978_1	253	177	30.0395	756408	0.927971	2298	23.73	12.91	126.97
HG01978_3	616	431	30.0325	1767469	2.39448	5766	39.48	28.84	318.07
HG01978_5	563	394	30.0178	1608421	2.08235	4976	34.99	23.79	273.14
HG02148_1	273	192	29.6703	641235	1.12776	2128	22.78	15.43	159
HG02148_3	227	158	30.3965	648837	0.81953	2069	20.74	12.97	117.83
HG02148_5	214	146	31.7757	1186590	0.527412	3064	20.5	15.1	75.7
HG02257_1	238	165	30.6723	744942	0.820587	2224	21.4	12.21	114.41
HG02257_3	289	200	30.7958	1002236	0.975502	2916	26.04	14.43	134.24
HG02257_5	224	156	30.3571	1051744	0.669785	2652	22.56	17.31	89.1
HG02486_1	495	342	30.9091	1755832	1.68133	4979	31.34	24.93	231.17
HG02486_2	198	137	30.8081	646247	0.715954	1944	21.4	12.32	102.29
HG02486_3	365	252	30.9589	1404302	1.1748	3994	27.55	17.42	165.61
HG02559_1	238	167	29.8319	806965	0.780632	2193	21.56	11.49	103.39
HG02559_2	233	164	29.6137	796031	0.724422	2073	20.97	11.2	95.83
HG02559_3	323	226	30.031	1116058	1.13265	3210	25.21	15.19	154.84
HG02559_5	182	128	29.6703	547598	0.631397	1562	19.05	10.24	85.74
HG02572_1	191	133	30.3665	546122	0.734768	1719	21.49	11.36	107.38
HG02572_3	264	183	30.6818	655539	1.14818	2209	24.92	14.6	171.28
HG02572_5	128	89	30.4688	340696	0.483295	1040	18.15	8.65	69.19
HG02622_1	188	131	30.3191	496827	0.798504	1596	22.06	11.67	118.66
HG02622_3	217	151	30.4147	535009	0.881424	1716	21.73	12.92	132.17
HG02622_5	166	117	29.5181	442271	0.645958	1335	19.29	9.95	90.21
HG02630_1	44	31	29.5455	114613	0.207268	327	15.26	6.56	31.81
HG02630_3	241	169	29.8755	600554	1.02322	2015	22.98	13.86	151.63
HG02630_5	414	287	30.6763	1392803	1.70404	4114	32.13	22.38	246.89
HG02717_1	107	75	29.9065	314709	0.411484	1011	18.81	8.66	59.29
HG02717_3	418	289	30.8612	1761238	1.51768	4813	30.93	21.76	210.34
HG02717_5	486	336	30.8642	1883365	1.72852	5317	32.39	23.47	239.26
HG02886_1	439	306	30.2961	1186817	1.73277	3587	30.93	20.93	247.79
HG02886_3	485	337	30.5155	1502956	1.84773	4473	32.87	22.09	254.42
HG02886_5	272	193	29.0441	701101	1.1229	2203	26.06	14.55	153.36
HG03453_1	144	101	29.8611	328190	0.615509	1079	21.27	11.02	86.41
HG03453_3	220	154	30	509832	0.871315	1703	20.87	12.26	126.58
HG03453_5	59	42	28.8136	136299	0.215027	420	16.07	5.48	31.08
HG03471_1	375	266	29.0667	1047216	1.54514	3318	29.13	19	229.28
HG03471_3	286	201	29.7203	735128	1.15321	2286	26.51	14.18	166.42
HG03471_5	379	268	29.2876	1099633	1.514	3498	29.02	20.1	17.6
HG03516_1	443	308	30.474	1475078	1.6776	4340	31.71	23.91	236.35
HG03516_3	553	382	30.9222	2237682	1.96492	6219	35.95	25.85	264.61
HG03516_5	555	386	30.4505	1441728	2.41482	4797	36.93	25.49	342.38
HG03540_1	346	244	29.4798	1092121	1.35898	3228	28.68	16.94	176.87
HG03540_3	636	448	29.5597	1929425	2.40931	5728	36.74	27.76	315.58
HG03540_5	120	84	30	365557	0.479137	1185	18.45	8.81	67.8
HG03579_1	265	187	29.434	718339	1.06174	2241	23.32	13.58	143.52
HG03579_3	194	135	30.4124	509097	0.698505	1544	21.23	11	98.69
HG03579_5	149	104	30.2013	363158	0.648224	1158	19.68	10.42	88.43
SUM	31950	22466		100643467	120.5	301063	2486.5	1626.42	16449.7
MEAN	351.099	246.879	29.785	1.10597e+06	1.32418	3308.38	27.3242	17.8727	180.766
MIN	44	31	27.2138	114613	0.207268	327	15.26	5.48	17.6
MAX	636	451	31.7757	2237682	2.41482	6219	39.82	28.84	342.38
